# MicroRNA Regulatory Targets Related to VO_2_peak Decline in Older Adult Participants of the Study of Muscle, Mobility and Aging (SOMMA)

**DOI:** 10.64898/2026.01.19.700188

**Authors:** Genesio M. Karere, Fang-Chi Hsu, Russell T. Hepple, Paul M. Coen, Steve R. Cummings, Anne B. Newman, Nancy W. Glynn, Lauren M. Sparks, Nancy E. Lane, Albert G. Hayward, Jianzhao Xu, Nathan Wagner, Ge Li, Jeanne Chan, Laura A. Cox, Stephen B. Kritchevsky

## Abstract

Skeletal muscle aging (sarcopenia) is associated with reduced peak oxygen consumption (VO peak) during exercise, a key determinant of physical function and overall health. However, the molecular mechanisms linking muscle aging to low VO peak remain poorly understood. We aimed to identify miRNA signatures and miRNA–gene regulatory networks associated with VO peak in older adults. Using small RNA and mRNA sequencing, we analyzed skeletal muscle from 72 SOMMA participants (70–79 years old) with low or high VO peak (n = 18/group) and from 36 participants spanning the full VO peak spectrum. Differential expression was assessed using LIMMA, with pathway and network analyses performed using Ingenuity Pathway Analysis (IPA) and Weighted Gene Co-expression Network Analysis (WGCNA). We detected 1,408 miRNAs and 16,210 genes; among these, 14 miRNAs and 2,018 genes were differentially expressed (FDR < 0.05). The 14 miRNAs regulated 142 genes, and expression of 10 miRNAs inversely correlated with 50 genes enriched in mitochondrial, sirtuin-1, and nitric oxide signaling pathways. Regression analyses identified 21 miRNAs and 1,744 genes significantly correlated with VO peak after adjusting for age and sex. WGCNA revealed 10 co-expression modules associated with VO peak, with the cyan module showing the strongest correlation and enrichment for nitric oxide signaling genes. These findings highlight novel miRNA-mediated molecular pathways potentially contributing to low VO peak and skeletal muscle aging in older adults. Future studies will further investigate these miRNA–gene interactions to uncover therapeutic targets for preserving muscle function with age.
