## Supplemental Table 1 for "MicroRNA Regulatory Targets Related to VO_2_peak Decline in Older Adult Participants of the Study of Muscle, Mobility and Aging (SOMMA)"

### Sheet: low vs high vo2peak
miRNA ID	logFC	P.Value	adj.P.Val
hsa-miR-515-5p	1.55305	1.52074e-05	0.00606743
hsa-miR-520g-3p	1.43939	1.71639e-05	0.00606743
hsa-miR-519c-3p	1.41453	4.7595e-05	0.0112165
hsa-miR-517a-3p	1.20211	0.000118675	0.0198666
hsa-miR-503-5p	-1.35148	0.000140499	0.0198666
hsa-miR-518b	1.45619	0.000220597	0.0259936
hsa-miR-517b-3p	1.16375	0.000434344	0.0413463
hsa-miR-520c-3p	1.36015	0.000511679	0.0413463
hsa-miR-424-3p	-1.8563	0.000534892	0.0413463
hsa-miR-135a-5p	2.07505	0.000584813	0.0413463
hsa-miR-518f-3p	1.28524	0.000752079	0.0467958
hsa-miR-519a-3p	1.3685	0.000794272	0.0467958
hsa-miR-519b-3p	1.56957	0.000938724	0.0487811
hsa-miR-512-3p	1.08244	0.000965962	0.0487811
hsa-miR-520b-3p	0.859511	0.00157677	0.0743184
hsa-miR-1323	1.0169	0.00379073	0.149066
hsa-miR-516a-5p	1.02919	0.00408802	0.149066
hsa-miR-126-3p	0.819834	0.0042782	0.149066
hsa-miR-3164	-0.974126	0.00431462	0.149066
hsa-miR-520h	1.04982	0.0043527	0.149066
hsa-miR-654-3p	-1.07429	0.00446397	0.149066
hsa-miR-519c-5p	1.18405	0.00463854	0.149066
hsa-miR-450a-5p	-1.33131	0.00484976	0.149077
hsa-miR-515-3p	1.06577	0.0053783	0.156374
hsa-miR-206	-1.06512	0.00575354	0.156374
hsa-miR-128-2-5p	-0.953735	0.00606039	0.156374
hsa-miR-208b-3p	1.02217	0.00607765	0.156374
hsa-miR-30c-5p	0.604818	0.00669803	0.156374
hsa-miR-132-3p	0.616681	0.00690275	0.156374
hsa-miR-424-5p	-1.15057	0.00708916	0.156374
hsa-miR-520f-5p	1.01797	0.00710703	0.156374
hsa-let-7f-1-3p	0.649535	0.00724375	0.156374
hsa-let-7g-3p	0.884413	0.00729892	0.156374
hsa-miR-520a-5p	1.10996	0.00791704	0.164628
hsa-miR-550a-3p	-1.024	0.00857342	0.173183
hsa-miR-10b-3p	0.725131	0.00982751	0.193001
hsa-miR-145-5p	0.697082	0.0116588	0.222778
hsa-miR-450b-5p	-1.01695	0.0150457	0.267855
hsa-miR-30a-5p	0.542365	0.0152075	0.267855
hsa-miR-518c-3p	1.11879	0.0153671	0.267855
hsa-miR-4699-3p	-0.878913	0.0156241	0.267855
hsa-miR-208a-3p	0.999102	0.0169621	0.267855
hsa-miR-184	-0.744078	0.0172105	0.267855
hsa-miR-517c-3p	1.00195	0.0172746	0.267855
hsa-miR-526a-3p	0.742298	0.0175427	0.267855
hsa-miR-3149	-0.721832	0.0176286	0.267855
hsa-miR-542-5p	-0.989688	0.0178065	0.267855
hsa-miR-126-5p	0.775887	0.0195638	0.288158
hsa-miR-4796-3p	-0.893858	0.0221605	0.314405
hsa-miR-525-5p	0.839356	0.0222352	0.314405
hsa-miR-522-3p	0.932644	0.0230652	0.319747
hsa-miR-526b-5p	0.86799	0.0251606	0.334354
hsa-miR-3192-5p	-0.534509	0.0254622	0.334354
hsa-miR-524-5p	0.928106	0.0255377	0.334354
hsa-miR-522-5p	0.907813	0.0260386	0.334714
hsa-miR-150-5p	0.517376	0.0274605	0.346689
hsa-miR-519d-3p	0.890673	0.028046	0.347869
hsa-miR-520c-5p	0.740025	0.0307192	0.374457
hsa-miR-1-5p	0.989228	0.0312941	0.374999
hsa-miR-140-5p	0.634618	0.0319146	0.376061
hsa-miR-30b-5p	0.599276	0.0329472	0.376837
hsa-miR-885-3p	-0.73169	0.0330465	0.376837
hsa-miR-655-5p	-0.535959	0.0344646	0.386354
hsa-miR-942-5p	-0.62635	0.034974	0.386354
hsa-miR-34b-5p	-0.582108	0.039746	0.422137
hsa-miR-520b-5p	0.482848	0.0399985	0.422137
hsa-miR-450a-1-3p	-0.940466	0.0400045	0.422137
hsa-miR-125a-3p	0.626434	0.0428921	0.445952

### Sheet: key
red font indicates miRNAs that remained signifcant after p-value adjustment
