## Supplemental Table 4 for "MicroRNA Regulatory Targets Related to VO_2_peak Decline in Older Adult Participants of the Study of Muscle, Mobility and Aging (SOMMA)"

### Sheet: cor miRNA expression & V02peak
miRNA	cor after age-sex adjusted	pcor.pvalue	pcor.pvalue_adjusted
hsa-miR-520g-3p	0.548933	8.63955e-07	0.000561923
hsa-miR-515-5p	0.529938	2.3844e-06	0.000561923
hsa-miR-520c-3p	0.531326	2.21852e-06	0.000561923
hsa-miR-517a-3p	0.501197	9.90049e-06	0.00174991
hsa-miR-519c-3p	0.49094	1.59619e-05	0.00204453
hsa-miR-135a-5p	0.489114	1.7351e-05	0.00204453
hsa-miR-518b	0.484723	2.1165e-05	0.00213766
hsa-miR-517b-3p	0.479288	2.69649e-05	0.00238302
hsa-miR-512-3p	0.442143	0.000127042	0.00898186
hsa-miR-126-3p	0.444037	0.000117888	0.00898186
hsa-miR-519a-3p	0.437529	0.000152157	0.00977956
hsa-miR-519d-3p	0.430472	0.000199502	0.011754
hsa-miR-519b-3p	0.42542	0.000241332	0.0131248
hsa-miR-518c-3p	0.420585	0.000288751	0.0145819
hsa-miR-520a-5p	0.41016	0.000421297	0.0198571
hsa-miR-424-3p	-0.4052	0.000502115	0.0221872
hsa-miR-128-2-5p	-0.384156	0.00102651	0.0362871
hsa-miR-526b-5p	0.38487	0.00100265	0.0362871
hsa-miR-126-5p	0.388828	0.000879363	0.0362871
hsa-miR-4723-5p	-0.384573	0.00101253	0.0362871
hsa-miR-520h	0.377446	0.00127691	0.0429892
hsa-miR-206	-0.369914	0.00162265	0.0521462
hsa-miR-3164	-0.357092	0.00240872	0.0693256
hsa-miR-132-3p	0.35782	0.00235632	0.0693256
hsa-miR-517c-3p	0.35651	0.0024514	0.0693256
hsa-let-7f-1-3p	0.349405	0.0030293	0.0793228
hsa-miR-524-5p	0.350154	0.00296316	0.0793228
hsa-miR-25-5p	-0.345641	0.00338229	0.0854027
hsa-miR-184	-0.343537	0.00359514	0.0876471
hsa-miR-503-5p	-0.340301	0.00394587	0.0929911
hsa-miR-30a-5p	0.333527	0.00477969	0.105601
hsa-miR-1323	0.334263	0.00468209	0.105601
hsa-miR-10527-5p	-0.330834	0.00515226	0.110383
hsa-miR-520b-3p	0.326554	0.00579736	0.110777
hsa-miR-885-3p	-0.328074	0.00556051	0.110777
hsa-miR-3615	-0.327465	0.00565443	0.110777
hsa-miR-491-3p	0.329452	0.00535322	0.110777
hsa-miR-30c-5p	0.322457	0.00648055	0.117481
hsa-miR-103a-3p	-0.322469	0.00647835	0.117481
hsa-miR-518f-3p	0.319439	0.00702814	0.119195
hsa-miR-516a-5p	0.319159	0.00708091	0.119195
hsa-miR-208b-3p	0.320826	0.00677153	0.119195
hsa-miR-196b-5p	-0.312645	0.00841162	0.137509
hsa-miR-550a-3p	-0.311611	0.00864179	0.137509
hsa-miR-550a-5p	-0.311123	0.00875232	0.137509
hsa-miR-520f-5p	0.307646	0.00957623	0.14105
hsa-miR-10b-5p	0.308385	0.00939556	0.14105
hsa-miR-3200-5p	-0.308555	0.00935465	0.14105
hsa-miR-3149	-0.305661	0.0100763	0.142479
hsa-miR-10a-5p	0.305917	0.0100105	0.142479
hsa-miR-505-5p	-0.301152	0.0112974	0.156612
hsa-miR-518e-5p	0.298395	0.0121057	0.164591
hsa-miR-25-3p	-0.296371	0.0127309	0.169825
hsa-miR-195-5p	0.295487	0.0130123	0.170365
hsa-let-7g-3p	0.294369	0.0133762	0.171945
hsa-miR-655-5p	-0.293047	0.0138177	0.174449
hsa-miR-522-5p	0.288531	0.0154218	0.187451
hsa-miR-145-5p	0.286077	0.0163589	0.187451
hsa-miR-1283	0.286881	0.0160467	0.187451
hsa-miR-374a-5p	0.284986	0.0167911	0.187451
hsa-miR-744-5p	-0.284545	0.0169687	0.187451
hsa-miR-517-5p	0.284903	0.0168245	0.187451
hsa-miR-526a-5p	0.287887	0.0156634	0.187451
hsa-miR-518f-5p	0.288163	0.0155595	0.187451
hsa-miR-208a-3p	0.280669	0.0185984	0.200194
hsa-miR-498-5p	0.280464	0.0186885	0.200194
hsa-let-7d-5p	-0.278741	0.0194579	0.205325
hsa-miR-1262	-0.277172	0.0201821	0.209596
hsa-miR-30d-5p	0.276592	0.0204556	0.209596
hsa-miR-499a-5p	0.274238	0.0215983	0.218143
hsa-miR-24-1-5p	0.272445	0.0225046	0.224095
hsa-miR-519a-5p	0.263439	0.0275608	0.270631
hsa-miR-3143	-0.262296	0.0282658	0.273753
hsa-miR-20a-3p	0.260927	0.0291309	0.278318
hsa-miR-515-3p	0.257004	0.0317334	0.278844
hsa-miR-140-5p	0.259282	0.0301994	0.278844
hsa-miR-29c-3p	0.258387	0.0307944	0.278844
hsa-miR-1304-5p	-0.258959	0.0304129	0.278844
hsa-miR-4732-3p	-0.259152	0.0302852	0.278844
hsa-miR-652-5p	0.257053	0.0317	0.278844
hsa-miR-4732-5p	-0.256695	0.0319467	0.278844
hsa-miR-10b-3p	0.254539	0.0334667	0.288375
hsa-miR-185-5p	-0.254002	0.0338544	0.288375
hsa-miR-519c-5p	0.2526	0.0348846	0.293612
hsa-miR-885-5p	-0.251826	0.0354645	0.294981
hsa-miR-450a-5p	-0.250549	0.0364393	0.296121
hsa-miR-30b-5p	0.251009	0.0360853	0.296121
hsa-miR-542-5p	-0.246587	0.0396056	0.312063
hsa-miR-4796-3p	-0.24527	0.0407073	0.312063
hsa-miR-512-5p	0.244819	0.0410899	0.312063
hsa-miR-574-5p	-0.24738	0.0389541	0.312063
hsa-miR-769-3p	0.24521	0.040758	0.312063
hsa-miR-92a-3p	-0.244351	0.0414907	0.312063
hsa-miR-590-3p	0.246039	0.0400606	0.312063
hsa-miR-3192-5p	-0.243138	0.0425443	0.314132
hsa-miR-32-5p	0.242852	0.042796	0.314132
hsa-miR-191-5p	-0.24251	0.0430987	0.314132
hsa-miR-338-3p	0.241762	0.043766	0.31477
hsa-miR-548ax	0.241417	0.0440767	0.31477
hsa-miR-4728-3p	-0.24068	0.0447468	0.315697

### Sheet: key
Yellow-shaded indicates miRNAs that remained significant after age-sex and p-value adjustments
